# Octopaminergic neurons have multiple targets in *Drosophila* larval mushroom body calyx and regulate behavioral odor discrimination

**DOI:** 10.1101/295659

**Authors:** J Y Hilary Wong, Bo Angela Wan, Tom Bland, Marcella Montagnese, Alex McLachlan, Cahir J O’Kane, Shuo Wei Zhang, Liria M Masuda-Nakagawa

## Abstract

Discrimination of sensory signals is essential for an organism to form and retrieve memories of relevance in a given behavioural context. Sensory representations are modified dynamically by changes in behavioral state, facilitating context-dependent selection of behavior, through signals carried by noradrenergic input in mammals, or octopamine (OA) in insects. To understand the circuit mechanisms of this signaling, we characterized the function of two OA neurons, sVUM1 neurons, that originate in the subesophageal zone (SEZ) and target the input region of the memory center, the mushroom body (MB) calyx, in larval *Drosophila*. We find that sVUM1 neurons target multiple neurons, including olfactory projection neurons (PNs), the inhibitory neuron APL, and a pair of extrinsic output neurons, but relatively few mushroom body intrinsic neurons, Kenyon cells. PN terminals carried the OA receptor Oamb, a *Drosophila* α1-adrenergic receptor ortholog. Using an odor discrimination learning paradigm, we showed that optogenetic activation of OA neurons compromised discrimination of similar odors but not learning ability. Our results suggest that sVUM1 neurons modify odor representations via multiple extrinsic inputs at the sensory input area to the MB olfactory learning circuit.
