## Supplemental File 1 for "Octopaminergic neurons have multiple targets in *Drosophila* larval mushroom body calyx and regulate behavioral odor discrimination"

### Sheet: sVUM1md_downstream_connectivity
sVYMmd1/Downstream neuron-names in server	Other published names	Saumweber paper	#Synapses with Ladder (olfactory) ant.	reviewed	node count	synapses visualised in 3D	KCs : synapses per calyx	Odds (MBE7a,b): synapses per calyx	APL (MBE12): synapses per calyx
ALL (89 neurons)			288				number of KCs: 15	Nunmer of Odd neurons: 2 ( and b)	Number of APL: 1
broad T1 left			14	0	6291		synapses: 18	synapses Lb: a:3, b:14=17	synapses Lb: 0
MBE7b left	Odd (Slater 2014)	MBON a-2, Fig. 13/ table 1	14	0	4927			synapses Rb: a:6, b:10=16	synapses Rb: 7
broad T2 left			13	0	5184
broad T2 right			12	0	6885
broad T3 left			10	0	5829
mPN iACT C1 left			10	0	6035
MBE7b right	Odd (Slater 2014)	MBON a-2, Fig. 3/ Table 1	10	0	4765
broad T3 right			9	0	6281
MBE12 right	APL (Masuda-Nakaawa et al. 2014)	APL Table1	7	0	8517
Ladder (olfactory) post.			7	0	7019
mPN iACT C1 right			7	0	6230
lAL-1 (octopaminergic) right			6	0	7274
MBE7a right	Odd (Slater 2014)	MBON a1, Fig.3/Table 1	6	0	5325
keystone right			5	0	7369
mPN iACT B2 left			4	0	4802
broad T1 right			4	0	6047
mPN iACT VUM R			4	0	6943
Upper Looping PN Left - AVM004			3	0	3216
Lower Looping PN Left - AVM004			3	0	3030
not found	KC50		3	0	3312	multiglomerular
MBE7a left	Odd /	MBON a1, Fig.3/Table 1	3	0	4441
picky 3 right			3	0	4167
mPN cobra right			3	0	4792
Lower Looping PN Right - AVM004 (BAla1/2)			2	0	3305
ginkgo 2 left			2	0	3842
mPN iACT B2 right			2	0	5328
49a PN left	PN49a-left		2	0	1902	no colocalization of pre and post in the calyx
74a PN right	PN74a-right		2	0	2106	no colocalization of pre and post in the calyx	one synapse in axxon tract before calyx?
picky 3 left			2	0	4030
KC49	KC49		2	0	3715	multiglomerular
mPN iACT VUM L			2	0	6627
lAL-1 (octopaminergic) left			2	0	6217
KC no pair	KC no pair?		2	0	3147
mPN iACT B3 right			2	0	4789
cypress left			2	0	3558
KC #0	KC0?		1	0	2955
1a ORN right			1	0	1101
42a PN left	PN42a-Left		1	0	2531	no colocalisation of pre-post in calyx
vine left			1	0	4228
spruce right			1	0	5342
45b ORN right			1	0	1073
35a ORN right			1	0	1194
KC14	KC14		1	0	3894	multiglomerular
choosy 2 right			1	0	3527
non-olfactory PN right			1	0	2447
vine right			1	0	3932
picky 4 right			1	0	5197
KC22	KC22		1	0	3673	uniglomerular
KC27	KC27		1	0	3647	uniglomerular
KC54	KC54		1	0	3162	multiglomerular
handlebar-like 4 right			1	0	3963
KC35	KC35		1	0	2910	2 regions
74a PN left	PN74a-Left		1	0	2352	no colocalization of pre and post in the calyx
42b PN left	PN42b-Left		1	0	2462
35a PN bilateral left	PN35a-Left		1	0	4358
35a PN bilateral right	PN35a-Right		1	0	3983
33a PN left	PN33a-Left		1	0	2338
Thermo KC A_Left - Mushroom Body Right			1	0	5738
broad D1 right			1	0	6159
broad D2 right			1	0	5678
59a PN right			1	0	1967
45a PN right	PN45a-right		1	0	1975
45b PN right	PN45b-right		1	0	2306
30a PN right	PN30a-right		1	0	2313
choosy 2 left			1	0	2975
94a & 94b PN left	PN 94ab-left		1	0	2416
KC51	KC51		1	0	2308	2 regions
mPN seahorse left			1	0	4007
KC52	KC52		1	0	2881	2 regions
mPN cobra left			1	0	4833
KC77	KC77		1	0	2581	multiglomerular
KC83	KC83		1	0	2718	multiglomerular
KC99	KC99		1	0	3053	multiglomerular
picky 4 left			1	0	3731
49a PN right	PN49a-right		1	0	2496	no colocalization of pre and post in the calyx
mPN iACT bilateral LOWER right			1	0	7930
mPN iACT A3 left			1	0	4860
33a PN right	PN33a-Right		1	0	3288
CSD left			1	0	6363
cypress right			1	0	3789
KC no pair	KC no pair?		1	0	3251	multiglomerular
MN-R-Sens-B2-ACp-12			1	0	1129
KC no claws			1	0	2392
KC no pair			1	0	2753
KC no pair			1	0	2116
KC no claws			1	0	2581
mPN iACT bilateral UPPER left			1	0	6522
fork of GPhN (left) former SEZ IN - unfinished			1	0	1518
SOG IN left; PN into SOG very minor AL connectivity left			1	0	2970

### Sheet: sVUMmx1_downstream_connectivity
Downstream neuron/ sVUMmx1	other published names	Saumweber et al. 2018	#Synapses with Ladder (olfactory) post.	reviewed	node count		KCs : synapses per calyx	Odds (MBE7a,b): synapses per calyx	APL (MBE12): synapses per calyx
ALL (87 neurons)			240				number of KCs: 23	Nunmer of Odd neurons: 2 ( and b)	Number of APL: 1
broad T3 right			13	0	6281		synapses: 31	synapses Lb: a:2, b:10=12	synapses Lb: 2
broad T2 right			13	0	6885			synapses Rb: a:11, b:11=22	synapses Rb: 4
MBE7a right	Odd (Slater et al. 2014)	MBON-a1 Fig. 3/ table 1	11	0	5325
MBE7b right	Odd (Slater et al. 2014)	MBON-a2 Fig. 3/ table 1	11	0	4765
MBE7b left	Odd (Slater et al. 2014)	MBON-a2 Fig. 3/ table 1	10	0	4927
Upper Looping PN Left - AVM004			8	0	3216
Lower Looping PN Left - AVM004			7	0	3030
broad T1 right			7	0	6047
67b PN right	PN 67b-right		6	0	3522
broad T2 left			5	0	5184
cypress right			5	0	3789
MBE12 right	APL (Masuda-Nakagawa et al. 2014)	APL Table 1	4	0	8517
broad T3 left			4	0	5829
broad T1 left			4	0	6291
mPN iACT bilateral UPPER left			4	0	6522
Ladder (olfactory) ant.			4	0	9184
KC1	KC1		3	0	2202
KC67	KC67		3	0	2497
KC7	KC7		2	0	2919
Lower Looping PN Right - AVM004 (BAla1/2)			2	0	3305
picky 2 right			2	0	4414
lAL-1 (octopaminergic) right			2	0	7274
vine right			2	0	3932
KC18 young	KC18		2	0	1891
keystone left			2	0	8286
KC50	KC50		2	0	3312
MBE7a left	Odd (Slater et al. 2014)	MBON-a1 (left)	2	0	4441
mPN iACT VUM L			2	0	6627
mPN iACT C1 left			2	0	6035
KC94	KC94		2	0	2476
picky 3 right			2	0	4167
MN-L-Sens-B2-ACp-07			2	0	1302
CSD left			2	0	6363
MBE12 left	APL (Masuda-Nakagawa et al. 2014)		2	0	5925
67b PN left	PN 67b-left		2	0	3130
mPN cobra right			2	0	4792
mPN iACT bilateral UPPER right			2	0	6820
cypress left			2	0	3558
KC4	KC4		1	0	3041
ventral LN right			1	0	2686
KC10	KC10		1	0	3344
KC15	KC15		1	0	2507
94a & 94b PN right	PN 94a, b right		1	0	2625
mPN iACT B2 right			1	0	5328
AVL011 PN Left			1	0	2155
KC27	KC27		1	0	3647
KC28	KC28		1	0	4127
CSD right			1	0	7650
KC54	KC54		1	0	3162
47a & 33b PN left	PN 47a, 33b		1	0	1755
45b PN left	PN 45b-left		1	0	2419
63a PN left	PN63 -left		1	0	2105
1a PN left	PN a1-left		1	0	1723
83a PN left	PN 83a left		1	0	1906
KC39	KC39		1	0	2909
KC40	KC40		1	0	2959
35a PN bilateral left	PN 35a left		1	0	4358
broad D2 left			1	0	4065
broad D2 right			1	0	5678
82a PN right	PN 82a-right		1	0	1838
42b PN right	PN 42b-right		1	0	2459
1a PN right	PN 1a-right		1	0	1915
45b PN right	PN 45b -right		1	0	2306
30a PN right	PN 30a-right		1	0	2313
KC51	KC51		1	0	2308
mPN seahorse left			1	0	4007
mPN iACT B3 left			1	0	5285
KC57 very young	KC57		1	0	703
KC63 young	KC63		1	0	1854
picky 2 left			1	0	4120
KC70	KC70		1	0	2711
clamp right			1	0	4553
KC99	KC99		1	0	3053
picky 4 left			1	0	3731
lAL-1 (octopaminergic) left			1	0	6217
mPN iACT VUM R			1	0	6943
KC100	KC100		1	0	3887
mPN iACT A3 left			1	0	4860
fork of GPhN (right)			1	0	2994
ginkgo 1 left			1	0	4218
KC no pair	KC n o pair		1	0	2958
MN-R-Sens-B2-ACp-12			1	0	1129
LH bilateral axon 2 MB_right; BLVa12 b 3			1	0	5134
KC no claws	KC no claws		1	0	2581
mPN iACT B3 right			1	0	4789
KC73	KC73		1	0	3238
SEZ-IN-A14-right			1	0	2429

### Sheet: KC-APL-Odd
sVYMmd1/Downstream neuron-names in server	Other published names	Saumweber paper	#Synapses with Ladder (olfactory) ant.	reviewed	node count	synapses visualised in 3D	KCs : synapses per calyx	Odds (MBE7a,b): synapses per calyx	APL (MBE12): synapses per calyx
ALL (89 neurons)			288				number of KCs: 15	Nunmer of Odd neurons: 2 ( and b)	Number of APL: 1
MBE7a right	Odd (Slater 2014)	MBON a1, Fig.3/Table 1	6	0	5325
MBE7a left	Odd /	MBON a1, Fig.3/Table 1	3	0	4441
MBE7a Total			9
MBE7b left	Odd (Slater 2014)	MBON a-2, Fig. 13/ table 1	14	0	4927			synapses Rb: a:6, b:10=16	synapses Rb: 7
MBE7b right	Odd (Slater 2014)	MBON a-2, Fig. 3/ Table 1	10	0	4765
MBE7b Total			24
MBE7a/b Total md1			33
MBE12 right	APL (Masuda-Nakaawa et al. 2014)	APL Table1	7	0	8517
MBE12 Total md1			7
KCs
KC49	KC49		2	0	3715	multiglomerular
KC no pair	KC no pair?		2	0	3147
KC #0	KC0?		1	0	2955
KC14	KC14		1	0	3894	multiglomerular
KC22	KC22		1	0	3673	uniglomerular
KC27	KC27		1	0	3647	uniglomerular
KC54	KC54		1	0	3162	multiglomerular
KC35	KC35		1	0	2910	2 regions
Thermo KC A_Left - Mushroom Body Right			1	0	5738
KC51	KC51		1	0	2308	2 regions
KC52	KC52		1	0	2881	2 regions
KC77	KC77		1	0	2581	multiglomerular
KC83	KC83		1	0	2718	multiglomerular
KC99	KC99		1	0	3053	multiglomerular
KC no pair	KC no pair?		1	0	3251	multiglomerular
KC no claws			1	0	2392
KC no pair			1	0	2753
KC no pair			1	0	2116
KC no claws			1	0	2581
KCs total md1			21
Downstream neuron/ sVUMmx1	other published names	Saumweber et al. 2018	#Synapses with Ladder (olfactory) post.	reviewed	node count		KCs : synapses per calyx	Odds (MBE7a,b): synapses per calyx	APL (MBE12): synapses per calyx
ALL (87 neurons)			240				number of KCs: 23	Nunmer of Odd neurons: 2 ( and b)	Number of APL: 1
MBE7a right	Odd (Slater et al. 2014)	MBON-a1 Fig. 3/ table 1	11	0	5325
MBE7a left	Odd (Slater et al. 2014)	MBON-a1 (left)	2	0	4441
MBE7a Total			13
MBE7b right	Odd (Slater et al. 2014)	MBON-a2 Fig. 3/ table 1	11	0	4765
MBE7b left	Odd (Slater et al. 2014)	MBON-a2 Fig. 3/ table 1	10	0	4927
MBE7b Total			21
MBE7 Total mx1			34
MBE12 right	APL (Masuda-Nakagawa et al. 2014)	APL Table 1	4	0	8517
MBE12 left	APL (Masuda-Nakagawa et al. 2014)		2	0	5925
MBE12 Total mx1			6
KC1	KC1		3	0	2202
KC67	KC67		3	0	2497
KC7	KC7		2	0	2919
KC18 young	KC18		2	0	1891
KC50	KC50		2	0	3312
KC94	KC94		2	0	2476
KC4	KC4		1	0	3041
KC10	KC10		1	0	3344
KC15	KC15		1	0	2507
KC27	KC27		1	0	3647
KC28	KC28		1	0	4127
KC54	KC54		1	0	3162
KC39	KC39		1	0	2909
KC40	KC40		1	0	2959
KC51	KC51		1	0	2308
KC57 very young	KC57		1	0	703
KC63 young	KC63		1	0	1854
KC70	KC70		1	0	2711
KC99	KC99		1	0	3053
KC100	KC100		1	0	3887
KC no pair	KC n o pair		1	0	2958
KC no claws	KC no claws		1	0	2581
KC73	KC73		1	0	3238
KC total mx1			31
MBE7 md+mx			67
MBE12 Md+mx			13
KC md+mx			52
